# MetaMAG Explorer: A Database-Augmenting Pipeline for Genome-Resolved Metagenomics and Enhanced Microbial Classification

**DOI:** 10.64898/2026.04.27.721001

**Authors:** Maria Altaf Satti, Zexi Cai

## Abstract

Accurate taxonomic classification in metagenomic studies remains challenging because reference databases are often static and incomplete, limiting our understanding of microbial diversity, especially in habitats that are not well represented. We introduce MetaMAG Explorer, a complete and modular pipeline designed to fill this gap with its unique database augmentation framework. Together with end-to-end features like read preprocessing, assembly, binning, and annotation, MetaMAG also presents an automated method for finding new metagenome-assembled genomes (MAGs), confirming their uniqueness by dereplication against curated repositories, and dynamically adding them to classification databases that are compatible with Kraken2. Additionally, MetaMAG makes it easier to understand data by automatically creating high-quality figures that are ready for publication, allowing results to be quickly included in scientific papers. Evaluated across human, plant, and rumen datasets, MetaMAG recovered 233 MAGs, including 121 high-quality genomes, of which 48 (20%) were novel. Database augmentation increased Kraken2 classification rates and reassigned millions of previously misclassified reads. Beyond the gain in read classification, the database augmentation revealed ecologically important taxa that are consistently present in all samples but previously undetected. By enabling iterative database growth driven by the novel MAGs, MetaMAG offers a scalable, highly reproducible, and extensible solution for truly genome-resolved metagenomics, advancing both microbial discovery and taxonomic classification accuracy.
