## Supplementary_Tables for "MetaMAG Explorer: A Database-Augmenting Pipeline for Genome-Resolved Metagenomics and Enhanced Microbial Classification"

### Sheet: TableS1
Table S1.Metadata of human gut samples
Sample	sample_accession	experiment_accession	study_accession	tax_id	scientific_name	fastq_ftp	submitted_ftp	sra_ftp	bam_ftp	ID	Group	Age	Gender	Antibiotic Therapy	Cardiovascular Therapy	Anti-Hypertensive Therapy	Hypoglycemic Therapy	Hypolipidemic Therapy
SRR9654993	SAMN12231084	SRX6416343	PRJNA553191	408170	human gut metagenome	ftp.sra.ebi.ac.uk/vol1/fastq/SRR965/003/SRR9654993/SRR9654993_1.fastq.gz;ftp.sra.ebi.ac.uk/vol1/fastq/SRR965/003/SRR9654993/SRR9654993_2.fastq.gz		ftp.sra.ebi.ac.uk/vol1/srr/SRR965/003/SRR9654993		Y6	Y	32	M
SRR9654994	SAMN12231083	SRX6416342	PRJNA553191	408170	human gut metagenome	ftp.sra.ebi.ac.uk/vol1/fastq/SRR965/004/SRR9654994/SRR9654994_1.fastq.gz;ftp.sra.ebi.ac.uk/vol1/fastq/SRR965/004/SRR9654994/SRR9654994_2.fastq.gz		ftp.sra.ebi.ac.uk/vol1/srr/SRR965/004/SRR9654994		Y5	Y	30	F
SRR9654995	SAMN12231082	SRX6416341	PRJNA553191	408170	human gut metagenome	ftp.sra.ebi.ac.uk/vol1/fastq/SRR965/005/SRR9654995/SRR9654995_1.fastq.gz;ftp.sra.ebi.ac.uk/vol1/fastq/SRR965/005/SRR9654995/SRR9654995_2.fastq.gz		ftp.sra.ebi.ac.uk/vol1/srr/SRR965/005/SRR9654995		Y4	Y	32	F
SRR9654998	SAMN12231077	SRX6416338	PRJNA553191	408170	human gut metagenome	ftp.sra.ebi.ac.uk/vol1/fastq/SRR965/008/SRR9654998/SRR9654998_1.fastq.gz;ftp.sra.ebi.ac.uk/vol1/fastq/SRR965/008/SRR9654998/SRR9654998_2.fastq.gz		ftp.sra.ebi.ac.uk/vol1/srr/SRR965/008/SRR9654998		Y14	Y	25	M
SRR9654984	SAMN12231046	SRX6416352	PRJNA553191	408170	human gut metagenome	ftp.sra.ebi.ac.uk/vol1/fastq/SRR965/004/SRR9654984/SRR9654984_1.fastq.gz;ftp.sra.ebi.ac.uk/vol1/fastq/SRR965/004/SRR9654984/SRR9654984_2.fastq.gz		ftp.sra.ebi.ac.uk/vol1/srr/SRR965/004/SRR9654984		K125	K	71	F		X	X		X
SRR9654983	SAMN12231045	SRX6416353	PRJNA553191	408170	human gut metagenome	ftp.sra.ebi.ac.uk/vol1/fastq/SRR965/003/SRR9654983/SRR9654983_1.fastq.gz;ftp.sra.ebi.ac.uk/vol1/fastq/SRR965/003/SRR9654983/SRR9654983_2.fastq.gz		ftp.sra.ebi.ac.uk/vol1/srr/SRR965/003/SRR9654983		K124	K	63	F
SRR9655016	SAMN12231043	SRX6416320	PRJNA553191	408170	human gut metagenome	ftp.sra.ebi.ac.uk/vol1/fastq/SRR965/006/SRR9655016/SRR9655016_1.fastq.gz;ftp.sra.ebi.ac.uk/vol1/fastq/SRR965/006/SRR9655016/SRR9655016_2.fastq.gz		ftp.sra.ebi.ac.uk/vol1/srr/SRR965/006/SRR9655016		K113	K	65	M	X	X	X
SRR9654988	SAMN12231050	SRX6416348	PRJNA553191	408170	human gut metagenome	ftp.sra.ebi.ac.uk/vol1/fastq/SRR965/008/SRR9654988/SRR9654988_1.fastq.gz;ftp.sra.ebi.ac.uk/vol1/fastq/SRR965/008/SRR9654988/SRR9654988_2.fastq.gz		ftp.sra.ebi.ac.uk/vol1/srr/SRR965/008/SRR9654988		K304	K	76	M
SRR9655002	SAMN12231081	SRX6416334	PRJNA553191	408170	human gut metagenome	ftp.sra.ebi.ac.uk/vol1/fastq/SRR965/002/SRR9655002/SRR9655002_1.fastq.gz;ftp.sra.ebi.ac.uk/vol1/fastq/SRR965/002/SRR9655002/SRR9655002_2.fastq.gz		ftp.sra.ebi.ac.uk/vol1/srr/SRR965/002/SRR9655002		C021	C	101	F
SRR9655010	SAMN12231037	SRX6416326	PRJNA553191	408170	human gut metagenome	ftp.sra.ebi.ac.uk/vol1/fastq/SRR965/000/SRR9655010/SRR9655010_1.fastq.gz;ftp.sra.ebi.ac.uk/vol1/fastq/SRR965/000/SRR9655010/SRR9655010_2.fastq.gz		ftp.sra.ebi.ac.uk/vol1/srr/SRR965/000/SRR9655010		C052	C	104	M		X	X
SRR9655022	SAMN12231031	SRX6416314	PRJNA553191	408170	human gut metagenome	ftp.sra.ebi.ac.uk/vol1/fastq/SRR965/002/SRR9655022/SRR9655022_1.fastq.gz;ftp.sra.ebi.ac.uk/vol1/fastq/SRR965/002/SRR9655022/SRR9655022_2.fastq.gz		ftp.sra.ebi.ac.uk/vol1/srr/SRR965/002/SRR9655022		C017	C	101	F		X	X
SRR9655024	SAMN12231029	SRX6416312	PRJNA553191	408170	human gut metagenome	ftp.sra.ebi.ac.uk/vol1/fastq/SRR965/004/SRR9655024/SRR9655024_1.fastq.gz;ftp.sra.ebi.ac.uk/vol1/fastq/SRR965/004/SRR9655024/SRR9655024_2.fastq.gz		ftp.sra.ebi.ac.uk/vol1/srr/SRR965/004/SRR9655024		C011	C	99	F		X	X		X
SRR9654971	SAMN12231073	SRX6416365	PRJNA553191	408170	human gut metagenome	ftp.sra.ebi.ac.uk/vol1/fastq/SRR965/001/SRR9654971/SRR9654971_1.fastq.gz;ftp.sra.ebi.ac.uk/vol1/fastq/SRR965/001/SRR9654971/SRR9654971_2.fastq.gz		ftp.sra.ebi.ac.uk/vol1/srr/SRR965/001/SRR9654971		S300	S	106	F
SRR9654972	SAMN12231063	SRX6416364	PRJNA553191	408170	human gut metagenome	ftp.sra.ebi.ac.uk/vol1/fastq/SRR965/002/SRR9654972/SRR9654972_1.fastq.gz;ftp.sra.ebi.ac.uk/vol1/fastq/SRR965/002/SRR9654972/SRR9654972_2.fastq.gz		ftp.sra.ebi.ac.uk/vol1/srr/SRR965/002/SRR9654972		S180	S	106	M
SRR9654976	SAMN12231070	SRX6416360	PRJNA553191	408170	human gut metagenome	ftp.sra.ebi.ac.uk/vol1/fastq/SRR965/006/SRR9654976/SRR9654976_1.fastq.gz;ftp.sra.ebi.ac.uk/vol1/fastq/SRR965/006/SRR9654976/SRR9654976_2.fastq.gz		ftp.sra.ebi.ac.uk/vol1/srr/SRR965/006/SRR9654976		S280	S	105	F
SRR9654978	SAMN12231062	SRX6416358	PRJNA553191	408170	human gut metagenome	ftp.sra.ebi.ac.uk/vol1/fastq/SRR965/008/SRR9654978/SRR9654978_1.fastq.gz;ftp.sra.ebi.ac.uk/vol1/fastq/SRR965/008/SRR9654978/SRR9654978_2.fastq.gz		ftp.sra.ebi.ac.uk/vol1/srr/SRR965/008/SRR9654978		S150	S	105	M			X

### Sheet: TableS2
Table S2.Metadata of Plant rhizosphere samples
Sample	Treatment	sample_accession	experiment_accession	study_accession	tax_id	scientific_name	fastq_ftp	submitted_ftp	sra_ftp	bam_ftp
SRR15883089	SG	SAMN21421600	SRX12173956	PRJNA763048	256318	metagenome	ftp.sra.ebi.ac.uk/vol1/fastq/SRR158/089/SRR15883089/SRR15883089_1.fastq.gz;ftp.sra.ebi.ac.uk/vol1/fastq/SRR158/089/SRR15883089/SRR15883089_2.fastq.gz		ftp.sra.ebi.ac.uk/vol1/srr/SRR158/089/SRR15883089
SRR15883091	SG	SAMN21421598	SRX12173954	PRJNA763048	256318	metagenome	ftp.sra.ebi.ac.uk/vol1/fastq/SRR158/091/SRR15883091/SRR15883091_1.fastq.gz;ftp.sra.ebi.ac.uk/vol1/fastq/SRR158/091/SRR15883091/SRR15883091_2.fastq.gz		ftp.sra.ebi.ac.uk/vol1/srr/SRR158/091/SRR15883091
SRR15883095	BK	SAMN21421607	SRX12173950	PRJNA763048	256318	metagenome	ftp.sra.ebi.ac.uk/vol1/fastq/SRR158/095/SRR15883095/SRR15883095_1.fastq.gz;ftp.sra.ebi.ac.uk/vol1/fastq/SRR158/095/SRR15883095/SRR15883095_2.fastq.gz		ftp.sra.ebi.ac.uk/vol1/srr/SRR158/095/SRR15883095
SRR15883096	GO	SAMN21421606	SRX12173949	PRJNA763048	256318	metagenome	ftp.sra.ebi.ac.uk/vol1/fastq/SRR158/096/SRR15883096/SRR15883096_1.fastq.gz;ftp.sra.ebi.ac.uk/vol1/fastq/SRR158/096/SRR15883096/SRR15883096_2.fastq.gz		ftp.sra.ebi.ac.uk/vol1/srr/SRR158/096/SRR15883096
SRR15883085	GO	SAMN21421604	SRX12173960	PRJNA763048	256318	metagenome	ftp.sra.ebi.ac.uk/vol1/fastq/SRR158/085/SRR15883085/SRR15883085_1.fastq.gz;ftp.sra.ebi.ac.uk/vol1/fastq/SRR158/085/SRR15883085/SRR15883085_2.fastq.gz		ftp.sra.ebi.ac.uk/vol1/srr/SRR158/085/SRR15883085
SRR15883088	RF	SAMN21421601	SRX12173957	PRJNA763048	256318	metagenome	ftp.sra.ebi.ac.uk/vol1/fastq/SRR158/088/SRR15883088/SRR15883088_1.fastq.gz;ftp.sra.ebi.ac.uk/vol1/fastq/SRR158/088/SRR15883088/SRR15883088_2.fastq.gz		ftp.sra.ebi.ac.uk/vol1/srr/SRR158/088/SRR15883088
SRR15883090	SG	SAMN21421599	SRX12173955	PRJNA763048	256318	metagenome	ftp.sra.ebi.ac.uk/vol1/fastq/SRR158/090/SRR15883090/SRR15883090_1.fastq.gz;ftp.sra.ebi.ac.uk/vol1/fastq/SRR158/090/SRR15883090/SRR15883090_2.fastq.gz		ftp.sra.ebi.ac.uk/vol1/srr/SRR158/090/SRR15883090
SRR15883092	WT	SAMN21421597	SRX12173953	PRJNA763048	256318	metagenome	ftp.sra.ebi.ac.uk/vol1/fastq/SRR158/092/SRR15883092/SRR15883092_1.fastq.gz;ftp.sra.ebi.ac.uk/vol1/fastq/SRR158/092/SRR15883092/SRR15883092_2.fastq.gz		ftp.sra.ebi.ac.uk/vol1/srr/SRR158/092/SRR15883092
SRR15883093	BK	SAMN21421609	SRX12173952	PRJNA763048	256318	metagenome	ftp.sra.ebi.ac.uk/vol1/fastq/SRR158/093/SRR15883093/SRR15883093_1.fastq.gz;ftp.sra.ebi.ac.uk/vol1/fastq/SRR158/093/SRR15883093/SRR15883093_2.fastq.gz		ftp.sra.ebi.ac.uk/vol1/srr/SRR158/093/SRR15883093
SRR15883097	GO	SAMN21421605	SRX12173948	PRJNA763048	256318	metagenome	ftp.sra.ebi.ac.uk/vol1/fastq/SRR158/097/SRR15883097/SRR15883097_1.fastq.gz;ftp.sra.ebi.ac.uk/vol1/fastq/SRR158/097/SRR15883097/SRR15883097_2.fastq.gz		ftp.sra.ebi.ac.uk/vol1/srr/SRR158/097/SRR15883097
SRR15883086	RF	SAMN21421603	SRX12173959	PRJNA763048	256318	metagenome	ftp.sra.ebi.ac.uk/vol1/fastq/SRR158/086/SRR15883086/SRR15883086_1.fastq.gz;ftp.sra.ebi.ac.uk/vol1/fastq/SRR158/086/SRR15883086/SRR15883086_2.fastq.gz		ftp.sra.ebi.ac.uk/vol1/srr/SRR158/086/SRR15883086
SRR15883087	RF	SAMN21421602	SRX12173958	PRJNA763048	256318	metagenome	ftp.sra.ebi.ac.uk/vol1/fastq/SRR158/087/SRR15883087/SRR15883087_1.fastq.gz;ftp.sra.ebi.ac.uk/vol1/fastq/SRR158/087/SRR15883087/SRR15883087_2.fastq.gz		ftp.sra.ebi.ac.uk/vol1/srr/SRR158/087/SRR15883087
SRR15883094	BK	SAMN21421608	SRX12173951	PRJNA763048	256318	metagenome	ftp.sra.ebi.ac.uk/vol1/fastq/SRR158/094/SRR15883094/SRR15883094_1.fastq.gz;ftp.sra.ebi.ac.uk/vol1/fastq/SRR158/094/SRR15883094/SRR15883094_2.fastq.gz		ftp.sra.ebi.ac.uk/vol1/srr/SRR158/094/SRR15883094
SRR15883098	WT	SAMN21421596	SRX12173947	PRJNA763048	256318	metagenome	ftp.sra.ebi.ac.uk/vol1/fastq/SRR158/098/SRR15883098/SRR15883098_1.fastq.gz;ftp.sra.ebi.ac.uk/vol1/fastq/SRR158/098/SRR15883098/SRR15883098_2.fastq.gz		ftp.sra.ebi.ac.uk/vol1/srr/SRR158/098/SRR15883098
SRR15883099	WT	SAMN21421595	SRX12173946	PRJNA763048	256318	metagenome	ftp.sra.ebi.ac.uk/vol1/fastq/SRR158/099/SRR15883099/SRR15883099_1.fastq.gz;ftp.sra.ebi.ac.uk/vol1/fastq/SRR158/099/SRR15883099/SRR15883099_2.fastq.gz		ftp.sra.ebi.ac.uk/vol1/srr/SRR158/099/SRR15883099

### Sheet: TableS3
Table S3.Metadata of rumen samples
Sample	Treatment	sample_accession	experiment_accession	study_accession	tax_id	scientific_name	fastq_ftp	submitted_ftp	sra_ftp	bam_ftp
SRR14129954	E	SAMN18559498	SRX10500099	PRJNA718720	749906	gut metagenome	ftp.sra.ebi.ac.uk/vol1/fastq/SRR141/054/SRR14129954/SRR14129954_1.fastq.gz;ftp.sra.ebi.ac.uk/vol1/fastq/SRR141/054/SRR14129954/SRR14129954_2.fastq.gz		ftp.sra.ebi.ac.uk/vol1/srr/SRR141/054/SRR14129954
SRR14129955	M	SAMN18559497	SRX10500098	PRJNA718720	749906	gut metagenome	ftp.sra.ebi.ac.uk/vol1/fastq/SRR141/055/SRR14129955/SRR14129955_1.fastq.gz;ftp.sra.ebi.ac.uk/vol1/fastq/SRR141/055/SRR14129955/SRR14129955_2.fastq.gz		ftp.sra.ebi.ac.uk/vol1/srr/SRR141/055/SRR14129955
SRR14129957	M	SAMN18559497	SRX10500096	PRJNA718720	749906	gut metagenome	ftp.sra.ebi.ac.uk/vol1/fastq/SRR141/057/SRR14129957/SRR14129957_1.fastq.gz;ftp.sra.ebi.ac.uk/vol1/fastq/SRR141/057/SRR14129957/SRR14129957_2.fastq.gz		ftp.sra.ebi.ac.uk/vol1/srr/SRR141/057/SRR14129957
SRR14129962	O	SAMN18559499	SRX10500091	PRJNA718720	749906	gut metagenome	ftp.sra.ebi.ac.uk/vol1/fastq/SRR141/062/SRR14129962/SRR14129962_1.fastq.gz;ftp.sra.ebi.ac.uk/vol1/fastq/SRR141/062/SRR14129962/SRR14129962_2.fastq.gz		ftp.sra.ebi.ac.uk/vol1/srr/SRR141/062/SRR14129962
SRR14129956	M	SAMN18559497	SRX10500097	PRJNA718720	749906	gut metagenome	ftp.sra.ebi.ac.uk/vol1/fastq/SRR141/056/SRR14129956/SRR14129956_1.fastq.gz;ftp.sra.ebi.ac.uk/vol1/fastq/SRR141/056/SRR14129956/SRR14129956_2.fastq.gz		ftp.sra.ebi.ac.uk/vol1/srr/SRR141/056/SRR14129956
SRR14129958	M	SAMN18559497	SRX10500095	PRJNA718720	749906	gut metagenome	ftp.sra.ebi.ac.uk/vol1/fastq/SRR141/058/SRR14129958/SRR14129958_1.fastq.gz;ftp.sra.ebi.ac.uk/vol1/fastq/SRR141/058/SRR14129958/SRR14129958_2.fastq.gz		ftp.sra.ebi.ac.uk/vol1/srr/SRR141/058/SRR14129958
SRR14129960	Y	SAMN18559496	SRX10500093	PRJNA718720	749906	gut metagenome	ftp.sra.ebi.ac.uk/vol1/fastq/SRR141/060/SRR14129960/SRR14129960_1.fastq.gz;ftp.sra.ebi.ac.uk/vol1/fastq/SRR141/060/SRR14129960/SRR14129960_2.fastq.gz		ftp.sra.ebi.ac.uk/vol1/srr/SRR141/060/SRR14129960
SRR14129963	O	SAMN18559499	SRX10500090	PRJNA718720	749906	gut metagenome	ftp.sra.ebi.ac.uk/vol1/fastq/SRR141/063/SRR14129963/SRR14129963_1.fastq.gz;ftp.sra.ebi.ac.uk/vol1/fastq/SRR141/063/SRR14129963/SRR14129963_2.fastq.gz		ftp.sra.ebi.ac.uk/vol1/srr/SRR141/063/SRR14129963
SRR14129964	O	SAMN18559499	SRX10500089	PRJNA718720	749906	gut metagenome	ftp.sra.ebi.ac.uk/vol1/fastq/SRR141/064/SRR14129964/SRR14129964_1.fastq.gz;ftp.sra.ebi.ac.uk/vol1/fastq/SRR141/064/SRR14129964/SRR14129964_2.fastq.gz		ftp.sra.ebi.ac.uk/vol1/srr/SRR141/064/SRR14129964
SRR14129965	E	SAMN18559498	SRX10500088	PRJNA718720	749906	gut metagenome	ftp.sra.ebi.ac.uk/vol1/fastq/SRR141/065/SRR14129965/SRR14129965_1.fastq.gz;ftp.sra.ebi.ac.uk/vol1/fastq/SRR141/065/SRR14129965/SRR14129965_2.fastq.gz		ftp.sra.ebi.ac.uk/vol1/srr/SRR141/065/SRR14129965
SRR14129966	E	SAMN18559498	SRX10500087	PRJNA718720	749906	gut metagenome	ftp.sra.ebi.ac.uk/vol1/fastq/SRR141/066/SRR14129966/SRR14129966_1.fastq.gz;ftp.sra.ebi.ac.uk/vol1/fastq/SRR141/066/SRR14129966/SRR14129966_2.fastq.gz		ftp.sra.ebi.ac.uk/vol1/srr/SRR141/066/SRR14129966
SRR14129967	Y	SAMN18559496	SRX10500086	PRJNA718720	749906	gut metagenome	ftp.sra.ebi.ac.uk/vol1/fastq/SRR141/067/SRR14129967/SRR14129967_1.fastq.gz;ftp.sra.ebi.ac.uk/vol1/fastq/SRR141/067/SRR14129967/SRR14129967_2.fastq.gz		ftp.sra.ebi.ac.uk/vol1/srr/SRR141/067/SRR14129967
SRR14129968	Y	SAMN18559496	SRX10500085	PRJNA718720	749906	gut metagenome	ftp.sra.ebi.ac.uk/vol1/fastq/SRR141/068/SRR14129968/SRR14129968_1.fastq.gz;ftp.sra.ebi.ac.uk/vol1/fastq/SRR141/068/SRR14129968/SRR14129968_2.fastq.gz		ftp.sra.ebi.ac.uk/vol1/srr/SRR141/068/SRR14129968
SRR14129959	Y	SAMN18559496	SRX10500094	PRJNA718720	749906	gut metagenome	ftp.sra.ebi.ac.uk/vol1/fastq/SRR141/059/SRR14129959/SRR14129959_1.fastq.gz;ftp.sra.ebi.ac.uk/vol1/fastq/SRR141/059/SRR14129959/SRR14129959_2.fastq.gz		ftp.sra.ebi.ac.uk/vol1/srr/SRR141/059/SRR14129959
SRR14129961	Y	SAMN18559496	SRX10500092	PRJNA718720	749906	gut metagenome	ftp.sra.ebi.ac.uk/vol1/fastq/SRR141/061/SRR14129961/SRR14129961_1.fastq.gz;ftp.sra.ebi.ac.uk/vol1/fastq/SRR141/061/SRR14129961/SRR14129961_2.fastq.gz		ftp.sra.ebi.ac.uk/vol1/srr/SRR141/061/SRR14129961
